# Depletion of BBSome Subunits Alters Receptor Endocytosis and Promotes EMT via TGF-β Signalling

**DOI:** 10.1101/2024.10.23.619933

**Authors:** Carlos Solarat, Barra-Carneiro Jose, Vila-Almuíña Sara, Alvela Cristian, Barbeito Pablo, Soloshenko Margarita, Schrøder Holm Maria, Gammoh Noor, Christensen Søren Tvorup, Valverde Diana

## Abstract

**Background:** Ciliopathies are genetic disorders caused by defects in the structure or function of the cilia and their related structures. Bardet-Biedl syndrome (BBS) is a complex ciliopathy with varied symptoms, probably due to altered membrane receptor signalling pathways.

**Methods:** We investigated the role of *BBS1* and *BBS4* gene deficiencies in retinal epithelial cells using surface membrane proteomics, co-immunoprecipitation, AlphaFold structural modelling, endocytic trafficking colocalization assays, autophagy flux analysis, and epithelial-to-mesenchymal transition (EMT) functional assays including migration and wound healing.

**Results:** Deficiencies in these BBSome components led to shorter cilia and disrupted receptor endocytosis, with accumulation of TGF-β-pathway and EMT-associated proteins on the plasma membrane of *BBS1* KO cells. Co-immunoprecipitation and AlphaFold structural modelling indicated that neither BBS1 nor BBS4 forms stable physical complexes with core endocytic components (EEA1, RAB11, RAB7, LAMP2), suggesting an indirect mechanism. *BBS1* KO cells showed sustained TGFBR1 recycling, low basal autophagic flux that increases upon TGF-β stimulation, and the most pronounced mesenchymal phenotype. *BBS4* KO cells showed reduced receptor recycling, elevated basal autophagic flux that declines upon stimulation, and the strongest canonical TGF-β/SMAD activation with reduced non-canonical ERK1/2 signalling.

**Conclusions:** Increased EMT markers and enhanced migration in *BBS1* KO cells highlight the role of BBSome-dependent receptor trafficking as a potential therapeutic target for retinal degeneration in BBS. The divergent autophagic and signalling phenotypes between *BBS1* and *BBS4* KO reveal subunit-specific contributions to TGF-β pathway dysregulation.
