## Supplementary material for "Depletion of BBSome Subunits Alters Receptor Endocytosis and Promotes EMT via TGF-β Signalling": Supl_material: Supplementary Table 4.xlsx

### Sheet: Hoja1
Antibody	manufacturer	catalogue number	Host species	Usage	Dilution
Acetylated tubulin	Sigma-Aldrich	T7451-200UL	Mouse	IF	1:3000
ACTA2	Sigma-Aldrich	A2547-100UL	Mouse	IF, WB	1:200, 1:1000
ARL13B	Proteintech	17711-1-AP	Rabbit	IF	1:2000
BBS1	Abcam	ab166613	Rabbit	WB	1:1000
BBS1	Proteintech	21118-1-AP	Rabbit	IF, IP, WB	1:200, 1:1000
BBS4	Proteintech	12766-1-AP	Rabbit	IF, IP, WB	1:200, 1:1000
E-Cadherin (24E10)	Cell Signaling Technology	3195S	Rabbit	WB	1:1000
EEA1 (C45B10)	Cell Signaling Technology	3288S	Rabbit	IF, WB	1:200
EEA1 (E9Q6G)	Cell Signaling Technology	48453S	Mouse	IF	1:200
Erk1 (phospho T202/pY204) + Erk2 (pT185/pY187)	Abcam	ab32538	Rabbit	WB	1:1000
ERK1 + ERK2	Abcam	ab184699	Rabbit	WB	1:1000
GAPDH (D16H11) XP®	Cell Signaling Technology	5174S	Rabbit	WB	1:1000
HA tag	Abcam	ab9110	Rabbit	IP	4 μg/mg lysate
LAMP2	Invitrogen	MA1-205	Mouse	IF, WB	1:200
LC3B-Autophagosome Marker	Abcam	ab192890	Rabbit	WB	1:1000
N-Cadherin (D4R1H) XP®	Cell Signaling Technology	13116S	Rabbit	IF, WB	1:200, 1:1000
p150 [Glued]	BD Biosciences	610474	Mouse	WB	1:1000
Rab11 (D4F5) XP®	Cell Signaling Technology	5589S	Rabbit	IF, WB	1:200
RAB11FIP1	Invitrogen	MA5-31876	Mouse	IF	1:200
Rab7 (D95F2) XP®	Cell Signaling Technology	9367S	Rabbit	IF, WB	1:200
Rab7 (E9O7E)	Cell Signaling Technology	95746S	Mouse	IF	1:200
Slug (C19G7)	Cell Signaling Technology	9585S	Rabbit	WB	1:1000
Smad2	Abcam	ab40855	Rabbit	WB	1:1000
Smad2 (phospho S467)	Abcam	ab280888	Rabbit	WB	1:1000
SMAD1/3/5 (phospho S423 + S425)	Abcam	ab51451	Rabbit	WB	1:1000
SMAD3 (C67H9)	Cell Signaling Technology	9523S	Rabbit	WB	1:200
Snail (C15D3)	Cell Signaling Technology	3879S	Rabbit	WB	1:1000
SQSTM1 / p62-Autophagosome Marker	Abcam	ab109012	Rabbit	WB	1:1000
TGFβR1	Abcam	ab235578	Rabbit	IF, WB	1:200, 1:1000
Vimentin (D21H3) XP®	Cell Signaling Technology	5741S	Rabbit	WB	1:1000
β-actin	Sigma-Aldrich	A2228-200UL	Mouse	IF, WB	1:200, 1:1000
β-Catenin (D10A8) XP®	Cell Signaling Technology	8480S	Rabbit	WB	1:1000
Vinculin	Abcam	ab129002	Rabbit	WB	1:1000
Alpha B Crystallin antibody	Abcam	ab76467	Rabbit	WB	1:1000
Alexa Fluor TM 488 goat anti-rabbit IgG (H+L)	Invitrogen	A11008	Goat	IF	1:600
Alexa Fluor TM 594 goat anti-rabbit IgG (H+L)	Invitrogen	A11012	Goat	IF	1:600
Alexa Fluor TM 488 goat anti-mouse IgG (H+L	Invitrogen	A11001	Goat	IF	1:600
Alexa Fluor TM 594 goat anti-mouse IgG (H+L)	Invitrogen	A11005	Goat	IF	1:600
Anti-mouse IgG (whole molecule) - Peroxidase antibody produced in goat	Invitrogen	A4416-1ML	Goat	WB	1:3000
Anti-rabbit IgG (whole molecule) - Peroxidase antibody produced in goat	Invitrogen	A0545-1ML	Goat	WB	1:3000
